# A dimerization-activated proximity labeling system for direct characterization of cadherin *cis* interactions

**DOI:** 10.1101/2025.11.07.687288

**Authors:** Carolyn Marie Orduno Davis, Samveda Shailendra Pagay, Prashant Khatiwada, Yinghao Wu, Sanjeevi Sivasankar

## Abstract

E-cadherins (Ecads) are essential transmembrane cell-cell adhesion proteins that mediate epithelial tissue formation and maintenance. Robust adhesion requires *cis* dimerization between neighboring Ecads on the cell surface and previous structural and biophysical studies have proposed conflicting models on the role of specific and nonspecific interactions in mediating *cis* dimerization. However, since these studies were carried out with isolated Ecad extracellular regions in cell-free systems, it is unknown if specific and nonspecific *cis* binding modes also occur with transmembrane Ecads in live cells, and if specific and nonspecific *cis* dimers recruit different sets of cytoplasmic proteins to Ecad junctions. To directly address these knowledge gaps, we developed a Dimerization Activated TuboID (DAT) proximity labeling system that reports on different modes of Ecad *cis* binding and their corresponding proteomes. Using DAT, fluorescence measurements, diffusion-reaction simulations, and adhesion assays, we demonstrate that Ecads in live cells form *cis* dimers via both specific and non-specific interactions and that *cis* dimerization does not require either prior *trans* contacts or an intact actin cytoskeleton. However, we show that the loss of specific *cis* interactions results in increased junctional instability and Ecad mobility, which leads to dysregulated peripheral protein interactions without affecting recruitment of core junctional proteins. Our study provides key mechanistic insights on cadherin *cis* interactions and also presents a toolkit that can be used to study a broad range of protein *cis* dimers in live cells.
