## Supplementary material for "A dimerization-activated proximity labeling system for direct characterization of cadherin *cis* interactions": Reactome Pathways

### Sheet: Downregulated in Δ cells
Name	Number of Proteins	Log2 Fold Change	Pvalue
Cell junction organization	28	-1.25431	0.0258362
Gene expression (Transcription)	21	-1.58825	0.00299041
Generic Transcription Pathway	20	-1.67659	0.000960927
RNA Polymerase II Transcription	20	-1.67659	0.000960927
Cell-cell junction organization	20	-1.49348	0.00331912
Adherens junctions interactions	18	-1.52917	0.00280527
Regulation of Homotypic Cell-Cell Adhesion	17	-1.49071	0.00775125
Regulation of CDH1 Expression and Function	17	-1.49071	0.00775125
Regulation of Expression and Function of Type I Classical Cadherins	17	-1.49071	0.00775125
Signaling by NOTCH	10	-1.86189	0.0127437
Apoptotic cleavage of cellular proteins	10	-1.43344	0.0121025
Developmental Cell Lineages of the Integumentary System	10	-1.32409	0.0462642
Oxidative Stress Induced Senescence	9	-2.04753	0.00551037
Transcriptional regulation by RUNX1	9	-1.87703	0.0103382
Regulation of T cell activation by CD28 family	9	-1.74865	0.0288362
Maternal to zygotic transition (MZT)	8	-2.20529	0.00184276
Co-inhibition by PD-1	8	-1.89829	0.014819
Regulation of PD-L1(CD274) expression	8	-1.89829	0.014819
Apoptotic cleavage of cell adhesion proteins	8	-1.54925	0.00709706
TCF dependent signaling in response to WNT	7	-2.10443	0.00567786
RUNX1 regulates transcription of genes involved in differentiation of HSCs	7	-2.07432	0.0120771
HCMV Infection	7	-2.01894	0.0123131
Pre-NOTCH Transcription and Translation	6	-2.31587	0.0126453
Pre-NOTCH Expression and Processing	6	-2.31587	0.0126453
Amyloid fiber formation	6	-2.22314	0.0124526
HCMV Early Events	6	-2.18998	0.0102817
HCMV Late Events	6	-2.15273	0.0136688
Chromatin modifying enzymes	6	-2.12292	0.0181408
Chromatin organization	6	-2.12292	0.0181408
Formation of the beta-catenin:TCF transactivating complex	5	-2.60744	0.00118087
Regulation of PD-L1(CD274) transcription	5	-2.60744	0.00118087
Senescence-Associated Secretory Phenotype (SASP)	5	-2.40843	0.00836084
HDACs deacetylate histones	5	-2.38474	0.010755
HATs acetylate histones	5	-2.38474	0.010755
DNA Repair	5	-2.28669	0.0122202
SUMOylation	5	-2.27234	0.0113591
SUMO E3 ligases SUMOylate target proteins	5	-2.27234	0.0113591
Regulation of CDH1 Gene Transcription	5	-2.26705	0.020054
Negative Regulation of CDH1 Gene Transcription	5	-2.26705	0.020054
RMTs methylate histone arginines	5	-2.21157	0.0219025
RUNX1 regulates genes involved in megakaryocyte differentiation and platelet function	5	-2.20619	0.0337317
Regulation of TP53 Activity	5	-2.11523	0.0133645
Regulation of CDH1 posttranslational processing and trafficking to plasma membrane	5	-1.84897	0.00317115
Reproduction	4	-2.64391	0.00973526
Meiosis	4	-2.64391	0.00973526
Epigenetic regulation of gene expression	4	-2.64391	0.00973526
PRC2 methylates histones and DNA	4	-2.64391	0.00973526
Condensation of Prophase Chromosomes	4	-2.64391	0.00973526
SIRT1 negatively regulates rRNA expression	4	-2.64391	0.00973526
ERCC6 (CSB) and EHMT2 (G9a) positively regulate rRNA expression	4	-2.64391	0.00973526
NoRC negatively regulates rRNA expression	4	-2.64391	0.00973526
Positive epigenetic regulation of rRNA expression	4	-2.64391	0.00973526
B-WICH complex positively regulates rRNA expression	4	-2.64391	0.00973526
Negative epigenetic regulation of rRNA expression	4	-2.64391	0.00973526
DNA methylation	4	-2.64391	0.00973526
Activation of anterior HOX genes in hindbrain development during early embryogenesis	4	-2.64391	0.00973526
Activation of HOX genes during differentiation	4	-2.64391	0.00973526
Activated PKN1 stimulates transcription of AR (androgen receptor) regulated genes KLK2 and KLK3	4	-2.64391	0.00973526
RNA Polymerase I Promoter Opening	4	-2.64391	0.00973526
RNA Polymerase I Promoter Escape	4	-2.64391	0.00973526
RNA Polymerase I Promoter Clearance	4	-2.64391	0.00973526
RNA Polymerase I Transcription	4	-2.64391	0.00973526
Meiotic recombination	4	-2.64391	0.00973526
Transcriptional regulation of granulopoiesis	4	-2.64391	0.00973526
Defective pyroptosis	4	-2.64391	0.00973526
Epigenetic regulation of gene expression by MLL3 and MLL4 complexes	4	-2.64391	0.00973526
Chromatin modifications during the maternal to zygotic transition (MZT)	4	-2.64391	0.00973526
MLL4 and MLL3 complexes regulate expression of PPARG target genes in adipogenesis and hepatic steatosis	4	-2.64391	0.00973526
Regulation of endogenous retroelements	4	-2.64391	0.00973526
Regulation of endogenous retroelements by KRAB-ZFP proteins	4	-2.64391	0.00973526
Regulation of endogenous retroelements by the Human Silencing Hub (HUSH) complex	4	-2.64391	0.00973526
Regulation of endogenous retroelements by Piwi-interacting RNAs (piRNAs)	4	-2.64391	0.00973526
Epigenetic regulation of adipogenesis genes by MLL3 and MLL4 complexes	4	-2.64391	0.00973526
Epigenetic regulation by WDR5-containing histone modifying complexes	4	-2.64391	0.00973526
DNA Double-Strand Break Repair	4	-2.34465	0.0263867
Recruitment and ATM-mediated phosphorylation of repair and signaling proteins at DNA double strand breaks	4	-2.34465	0.0263867
DNA Double Strand Break Response	4	-2.34465	0.0263867
Regulation of TP53 Activity through Association with Co-factors	4	-2.27741	0.0162813
Deposition of new CENPA-containing nucleosomes at the centromere	4	-2.06515	0.0395454
Chromosome Maintenance	4	-2.06515	0.0395454
Nucleosome assembly	4	-2.06515	0.0395454
Interleukin-4 and Interleukin-13 signaling	4	-2.00835	0.0465825
Developmental Lineages of the Mammary Gland	4	-1.72877	0.0346183
Factors involved in megakaryocyte development and platelet production	3	-2.86267	0.0108356
Recognition and association of DNA glycosylase with site containing an affected pyrimidine	3	-2.36757	0.0425489
Cleavage of the damaged pyrimidine	3	-2.36757	0.0425489
Recognition and association of DNA glycosylase with site containing an affected purine	3	-2.36757	0.0425489
Cleavage of the damaged purine	3	-2.36757	0.0425489
Meiotic synapsis	3	-2.36757	0.0425489
Telomere Maintenance	3	-2.36757	0.0425489
Packaging Of Telomere Ends	3	-2.36757	0.0425489
Base Excision Repair	3	-2.36757	0.0425489
Depurination	3	-2.36757	0.0425489
Depyrimidination	3	-2.36757	0.0425489
Base-Excision Repair, AP Site Formation	3	-2.36757	0.0425489
Inhibition of DNA recombination at telomere	3	-2.36757	0.0425489
PKR-mediated signaling	3	-2.15099	0.0443753
Developmental Lineage of Mammary Stem Cells	3	-1.89965	0.0355794
Cytosolic sensors of pathogen-associated DNA	3	-1.89777	0.0253806
RHO GTPases activate IQGAPs	3	-1.6961	0.0327563
PKMTs methylate histone lysines	2	-3.42056	0.0181416
HDMs demethylate histones	2	-3.42056	0.0181416
Formation of the nephric duct	2	-2.35619	0.0144667
Kidney development	2	-2.35619	0.0144667
Formation of definitive endoderm	2	-1.96466	0.0284722
Deactivation of the beta-catenin transactivating complex	2	-1.96404	0.0482278
Beta-catenin phosphorylation cascade	1	-2.46157	0.0390584
Peptide hormone metabolism	1	-2.46157	0.0390584
LRR FLII-interacting protein 1 (LRRFIP1) activates type I IFN production	1	-2.46157	0.0390584
Synthesis, secretion, and inactivation of Glucagon-like Peptide-1 (GLP-1)	1	-2.46157	0.0390584
Incretin synthesis, secretion, and inactivation	1	-2.46157	0.0390584
Binding of TCF/LEF:CTNNB1 to target gene promoters	1	-2.46157	0.0390584
Disassembly of the destruction complex and recruitment of AXIN to the membrane	1	-2.46157	0.0390584
Signaling by WNT in cancer	1	-2.46157	0.0390584
Signaling by CTNNB1 phospho-site mutants	1	-2.46157	0.0390584
Signaling by GSK3beta mutants	1	-2.46157	0.0390584
CTNNB1 S33 mutants aren't phosphorylated	1	-2.46157	0.0390584
CTNNB1 S37 mutants aren't phosphorylated	1	-2.46157	0.0390584
CTNNB1 S45 mutants aren't phosphorylated	1	-2.46157	0.0390584
CTNNB1 T41 mutants aren't phosphorylated	1	-2.46157	0.0390584
RUNX3 regulates WNT signaling	1	-2.46157	0.0390584
Cardiogenesis	1	-2.46157	0.0390584
Germ layer formation at gastrulation	1	-2.46157	0.0390584
Formation of axial mesoderm	1	-2.46157	0.0390584
Regulation of MITF-M-dependent genes involved in pigmentation	1	-2.46157	0.0390584
Regulation of MITF-M-dependent genes involved in cell cycle and proliferation	1	-2.46157	0.0390584
Specification of the neural plate border	1	-2.46157	0.0390584

### Sheet: Upregulated in Δ cells
Name	Number of Proteins	Log2 Fold Change	Pvalue
Regulation of cholesterol biosynthesis by SREBP (SREBF)	5	0.250008	0.00523689
Metabolism of steroids	5	0.250008	0.00523689
Metabolism of water-soluble vitamins and cofactors	5	0.144824	0.0111041
Metabolism of vitamins and cofactors	5	0.144824	0.0111041
Biotin transport and metabolism	3	0.418003	0.0102821
ChREBP activates metabolic gene expression	3	0.400055	0.0116991
Activation of gene expression by SREBF (SREBP)	3	0.400055	0.0116991
Carnitine shuttle	2	0.60127	0.0146045
Uptake and function of diphtheria toxin	2	0.504755	0.0262462
Uptake and actions of bacterial toxins	2	0.504755	0.0262462
HSF1 activation	2	0.453681	0.0321653
Deregulated CDK5 triggers multiple neurodegenerative pathways in Alzheimer's disease models	2	0.419022	0.0420888
Neurodegenerative Diseases	2	0.419022	0.0420888
RHO GTPases Activate Formins	1	1.56184	0.00429719
COPII-mediated vesicle transport	1	1.18819	0.0383817
