## Supplementary material for "A dimerization-activated proximity labeling system for direct characterization of cadherin *cis* interactions": Signal Comparison Key

### Sheet: Key
	Higher Signal Condition
	DAT
	Turbo
	WT
	Δ

### Sheet: WT-DAT vs WT-Turbo
Data Point	Protein
1	CDH1
2	CTNNA1
3	PLEKHA6
4	SCRIB
5	AHNAK
6	PLEKHA5
7	CTNNB1
8	AFDN
9	COL17A1
10	CTNND1
11	ERBIN
12	EGFR
13	AGFG1
14	KIAA1217
15	MYO6
16	PKP4
17	PPP1R13L
18	IFI16
19	PKP3
20	NUMB
21	JUP
22	HSPA8
23	ARHGAP32
24	SIPA1L3
25	CTTN
26	SYNRG
27	TANC1
28	TJP1
29	SYTL4
30	H3C1
31	CRYBG3
32	SLC1A5
33	TXN
34	ANXA1
35	VCL
36	ANXA2
37	FASN
38	LDHA
39	RPL15
40	RPS2
41	RPL13

### Sheet: Δ-DAT vs Δ-Turbo
Data Point	Protein
1	CDH1
2	PLEKHA6
3	CTNNA1
4	AHNAK
5	SCRIB
6	PKP4
7	ERBIN
8	EGFR
9	COL17A1
10	SIPA1L3
11	CTNND1
12	PLEKHA5
13	AFDN
14	IFI16
15	MYO6
16	CTNNB1
17	AGFG1
18	JUP
19	KIAA1217
20	ARHGAP21
21	SND1
22	CTTN
23	NUMB
24	RAN
25	SYNRG
26	CLTC
27	TGFBI
28	SLC3A2
29	EFHD2
30	H1-5
31	TRIM29
32	NHS
33	TJP1
34	ARHGAP32
35	ANXA2
36	CCT8
37	SEPTIN9
38	KIAA1671
39	CRYBG1
40	EPB41L1
41	ZC3HAV1
42	ZFYVE16
43	PFN1
44	FLNA
45	TAGLN2
46	PKP3
47	TANC1
48	NF2
49	ABLIM3
50	DSG2
51	CRYBG3
52	SH3BP4
53	ANXA1
54	ANK3
55	HSPA8
56	UBB
57	FASN
58	SPATA2
59	TMPO
60	EEF2
61	ITGB4
62	PPFIA1
63	LPP
64	SLC1A5
65	TFRC
66	EMD
67	IMUP
68	INAVA
69	TLN1
70	SPTAN1
71	SEPTIN7
72	TRIP6
73	MAP4
74	CCDC120
75	PPP1R13L
76	PAK2
77	TNRC6B
78	LUZP1
79	MINK1
80	PARD3

### Sheet: WT-DAT vs Δ-DAT
Data Point	Protein
1	CDH1
2	CTNNA1
3	PLEKHA6
4	SCRIB
5	AHNAK
6	LRRC7
7	PLEKHA5
8	CTNNB1
9	AFDN
10	COL17A1
11	CTNND1
12	ERBIN
13	EGFR
14	AGFG1
15	KIAA1217
16	MYO6
17	PKP4
18	PPP1R13L
19	IFI16
20	PKP3
21	NUMB
22	JUP
23	HSPA8
24	ARHGAP32
25	SIPA1L3
26	CTTN
27	SYNRG
28	TANC1
29	TJP1
30	CRYBG3
31	SLC1A5
32	ANXA1
33	ANXA2
34	EMD
35	CLTC
36	FASN
37	IMUP
38	HSPA5

### Sheet: WT-Turbo vs Δ-Turbo
Data Point	Protein
1	INAVA
2	HBS1L
3	S100A6
4	RPL9
5	CNN3
6	NHSL1
7	NECTIN2
8	PPP1R13L
9	BCAR3
10	UPF1
11	LPP
12	FLJ45252
13	RPL13
14	PHB1
15	SNAP29
16	AHCYL1
17	WDR36
18	TJP2
19	JPT1
20	PRDX1
21	TUBA1B
22	MYO6
23	TPD52L2
24	ABLIM2
25	DSG2
26	PPP1R13B
27	TRIM29
28	SYTL4
29	CD44
30	CLMN
31	SPATA2
32	BCR
33	FAM110A
34	FAM83B
35	RPS16
36	CTNNB1
37	NEO1
38	NHERF1
39	FLOT1
40	TJP1
41	SH3BP4
42	DDX3X
43	IFI16
44	GSPT1
45	PCDH7
46	PKN1
47	SHTN1
48	TP53BP2
49	TANC1
50	PPFIA1
51	TAGLN2
52	JUP
53	OCLN
54	ERBIN
55	GFP
56	ROR1
57	REPS1
58	CTTN
59	ZDHHC5
60	ANK3
61	WASHC2A
62	PKP3
63	COL17A1
64	MINK1
65	AFDN
66	PPARGC1A
67	TTK
68	EGFR
69	ANXA2
70	NF2
71	TNRC6B
72	PPIB
73	TNRC6A
74	PHACTR4
75	TNKS1BP1
76	EIF4B
77	SND1
78	PKP4
79	KIAA1671
80	ATP2B1
81	RPS2
82	FRMD4A
83	EPB41L1
84	HNRNPF
85	PAICS
86	CTNNA1
87	JPT2
88	SEPTIN7
89	EHD4
90	KIRREL1
91	PCBP1
92	SLC1A5
93	CDH1
94	MAP4
95	ITGB1
96	PAK2
97	ATP5MK
98	NLRP2
99	CCDC120
100	FLNA
101	KIAA1217
102	LAD1
103	ANXA1
104	NHS
105	NIBAN2
106	IGBP1
107	HSPA8
108	NUMB
109	PLEKHA5
110	SIPA1L3
111	HELLS
112	FASN
113	CTNND1
114	DVL2
115	LDHA
116	PKP2
117	PKM
118	EIF4G2
119	ZC3HAV1
120	ARVCF
121	TLN1
122	SEPTIN9
123	SHROOM3
124	AHNAK
125	TXN
126	TCP1
127	EPB41L5
128	SERBP1
129	PSMC5
130	SARG
131	EFHD2
132	SNAP23
133	RPL19
134	LSR
135	TMOD3
136	OCRL
137	LASP1
138	PSMC1
139	CAV1
140	ARHGAP32
141	ANAPC1
142	CCDC88A
143	ARHGAP21
144	FNBP1L
145	SLC3A2
146	PARD3
147	EPS15L1
148	CNN2
149	FMNL2
150	PPFIBP1
151	HLA-A
152	CDCA3
153	TRIP6
154	TANC2
155	ABLIM3
156	SCRIB
157	EPB41
158	TDRP
159	PLEKHA6
160	PPP2R5D
161	YBX3
162	AAK1
163	CCT8
164	UBB
165	CRCP
166	SEC61G
167	TTF2
168	LBR
169	PDLIM4
170	CCDC85C
171	RPL15
172	DEPDC7
173	SEPTIN10
174	SYNRG
175	SF3B3
176	RPS15A
177	BUB1B
178	H1-4
179	EEF2
180	SNW1
181	EFR3A
182	PCCA
183	EDC3
184	TMPO
185	MACC1
186	HNRNPK
187	CCDC88C
188	DLG5
189	SNRPB
190	LUZP1
191	LIMA1
192	LIMD1
193	VDAC2
194	SPTAN1
195	PKN2
196	PXN
197	PFN1
198	CCNB1
199	CRYBG3
200	SRPRA
201	CCT6A
202	TNK1
203	CRYBG1
204	PATJ
205	MAGI1
206	FAM83F
207	XAB2
208	ABI1
209	RDX
210	EXOC4
211	ZYX
212	EPS15
213	ERBB2
214	DLG1
215	PPL
216	PATL1
217	PHACTR2
218	CHMP4B
219	CLINT1
220	VCL
221	H3C1
222	CAD
223	YAP1
224	CCT7
225	ZFYVE16
226	EZR
227	COG1
228	LYPLA2
229	PPP1R2
230	SOWAHC
231	MYH9
232	HNRNPA1
233	USP54
234	TCHP
235	LAMB3
236	PDLIM1
237	GIGYF2
238	PICALM
